# Comprehensive transcription factor perturbations recapitulate fibroblast transcriptional states

**DOI:** 10.1101/2024.07.31.606073

**Authors:** Kaden M. Southard, Rico C. Ardy, Anran Tang, Deirdre D. O’Sullivan, Eli Metzner, Karthik Guruvayurappan, Thomas M. Norman

## Abstract

Cell atlas projects have nominated recurrent transcriptional states as drivers of biological processes and disease, but their origins, regulation, and properties remain unclear. To enable complementary functional studies, we developed a scalable approach for recapitulating cell states *in vitro* using CRISPR activation (CRISPRa) Perturb-seq. Aided by a novel multiplexing method, we activated 1,836 transcription factors in two cell types. Measuring 21,958 perturbations showed that CRISPRa activated targets within physiological ranges, that epigenetic features predicted activatable genes, and that the protospacer seed region drove an off-target effect. Perturbations recapitulated *in vivo* fibroblast states, including universal and inflammatory states, and identified *KLF4* and *KLF5* as key regulators of the universal state. Inducing the universal state suppressed disease-associated states, highlighting its therapeutic potential. Our findings cement CRISPRa as a tool for perturbing differentiated cells and indicate that *in vivo* states can be elicited via perturbation, enabling studies of clinically relevant states *ex vivo*.
