## Supplemental Table 3 Curated set of fibroblast markers for "Comprehensive transcription factor perturbations recapitulate fibroblast transcriptional states"

### Sheet: Supplemental Table 3 Curated se
gene	cluster	program	dataset
COL1A1	3	inflammatory	Buechler_2021
COL1A2	3	inflammatory	Buechler_2021
COL3A1	3	inflammatory	Buechler_2021
SFRP2	3	inflammatory	Buechler_2021
CTHRC1	3	inflammatory	Buechler_2021
LUM	3	inflammatory	Buechler_2021
SPARC	3	inflammatory	Buechler_2021
FN1	3	inflammatory	Buechler_2021
BGN	3	inflammatory	Buechler_2021
CTSK	3	inflammatory	Buechler_2021
CXCL14	3	inflammatory	Buechler_2021
COL6A1	3	inflammatory	Buechler_2021
COL6A3	3	inflammatory	Buechler_2021
MMP2	3	inflammatory	Buechler_2021
HTRA1	3	inflammatory	Buechler_2021
COL6A2	3	inflammatory	Buechler_2021
TAGLN	3	inflammatory	Buechler_2021
NNMT	3	inflammatory	Buechler_2021
RARRES2	3	inflammatory	Buechler_2021
AEBP1	3	inflammatory	Buechler_2021
DCN	3	inflammatory	Buechler_2021
ID3	3	inflammatory	Buechler_2021
THBS2	3	inflammatory	Buechler_2021
ASPN	3	inflammatory	Buechler_2021
MFAP2	3	inflammatory	Buechler_2021
PCOLCE	3	inflammatory	Buechler_2021
POSTN	3	inflammatory	Buechler_2021
COL5A2	3	inflammatory	Buechler_2021
THY1	3	inflammatory	Buechler_2021
GEM	3	inflammatory	Buechler_2021
CALD1	3	inflammatory	Buechler_2021
COL8A1	3	inflammatory	Buechler_2021
SERPINF1	3	inflammatory	Buechler_2021
CYR61	3	inflammatory	Buechler_2021
MXRA8	3	inflammatory	Buechler_2021
CXCL2	3	inflammatory	Buechler_2021
C1S	3	inflammatory	Buechler_2021
CST1	3	inflammatory	Buechler_2021
COL12A1	3	inflammatory	Buechler_2021
CRYAB	3	inflammatory	Buechler_2021
COL11A1	3	inflammatory	Buechler_2021
SFRP4	3	inflammatory	Buechler_2021
FBLN1	3	inflammatory	Buechler_2021
WISP2	3	inflammatory	Buechler_2021
GJB2	3	inflammatory	Buechler_2021
LGALS1	3	inflammatory	Buechler_2021
MMP11	3	inflammatory	Buechler_2021
PDGFRL	3	inflammatory	Buechler_2021
TPM2	3	inflammatory	Buechler_2021
COL5A1	3	inflammatory	Buechler_2021
INHBA	3	inflammatory	Buechler_2021
MYL9	3	inflammatory	Buechler_2021
TIMP3	3	inflammatory	Buechler_2021
CCDC80	3	inflammatory	Buechler_2021
CTGF	3	inflammatory	Buechler_2021
ACTA2	3	inflammatory	Buechler_2021
PDLIM3	3	inflammatory	Buechler_2021
C1QTNF3	3	inflammatory	Buechler_2021
MFAP5	3	inflammatory	Buechler_2021
PRSS23	3	inflammatory	Buechler_2021
NBL1	3	inflammatory	Buechler_2021
FSTL1	3	inflammatory	Buechler_2021
TNFAIP6	3	inflammatory	Buechler_2021
PALLD	3	inflammatory	Buechler_2021
TPM1	3	inflammatory	Buechler_2021
ISLR	3	inflammatory	Buechler_2021
MXRA5	3	inflammatory	Buechler_2021
FBLN2	3	inflammatory	Buechler_2021
RGS16	3	inflammatory	Buechler_2021
RCN3	3	inflammatory	Buechler_2021
VCAN	3	inflammatory	Buechler_2021
PPIC	3	inflammatory	Buechler_2021
MFAP4	3	inflammatory	Buechler_2021
CCL11	3	inflammatory	Buechler_2021
SERPING1	3	inflammatory	Buechler_2021
SERPINH1	3	inflammatory	Buechler_2021
OLFML3	3	inflammatory	Buechler_2021
MMP14	3	inflammatory	Buechler_2021
ID1	3	inflammatory	Buechler_2021
PRELP	3	inflammatory	Buechler_2021
COL10A1	3	inflammatory	Buechler_2021
EGR1	3	inflammatory	Buechler_2021
ITGBL1	3	inflammatory	Buechler_2021
COMP	3	inflammatory	Buechler_2021
CLEC11A	3	inflammatory	Buechler_2021
CERCAM	3	inflammatory	Buechler_2021
MEG3	3	inflammatory	Buechler_2021
TIMP2	3	inflammatory	Buechler_2021
CYP1B1	3	inflammatory	Buechler_2021
PRRX1	3	inflammatory	Buechler_2021
CPE	3	inflammatory	Buechler_2021
IGFBP4	3	inflammatory	Buechler_2021
SELM	3	inflammatory	Buechler_2021
TGFBI	3	inflammatory	Buechler_2021
SDC1	3	inflammatory	Buechler_2021
CDH11	3	inflammatory	Buechler_2021
C1R	3	inflammatory	Buechler_2021
MDK	3	inflammatory	Buechler_2021
RAB31	3	inflammatory	Buechler_2021
IER3	3	inflammatory	Buechler_2021
C7	8	universal	Buechler_2021
APOD	8	universal	Buechler_2021
CFD	8	universal	Buechler_2021
IGFBP5	8	universal	Buechler_2021
MGP	8	universal	Buechler_2021
ADH1B	8	universal	Buechler_2021
DPT	8	universal	Buechler_2021
GSN	8	universal	Buechler_2021
PTGDS	8	universal	Buechler_2021
DCN	8	universal	Buechler_2021
FBLN1	8	universal	Buechler_2021
CCL2	8	universal	Buechler_2021
COLEC11	8	universal	Buechler_2021
SMOC2	8	universal	Buechler_2021
MFAP4	8	universal	Buechler_2021
CXCL12	8	universal	Buechler_2021
CCDC80	8	universal	Buechler_2021
C3	8	universal	Buechler_2021
SERPINF1	8	universal	Buechler_2021
LUM	8	universal	Buechler_2021
C1S	8	universal	Buechler_2021
IGFBP6	8	universal	Buechler_2021
FMO2	8	universal	Buechler_2021
CYR61	8	universal	Buechler_2021
FBLN5	8	universal	Buechler_2021
HSPB6	8	universal	Buechler_2021
SRPX	8	universal	Buechler_2021
SERPING1	8	universal	Buechler_2021
ABCA8	8	universal	Buechler_2021
EFEMP1	8	universal	Buechler_2021
CST2	8	universal	Buechler_2021
HTRA3	8	universal	Buechler_2021
CXCL14	8	universal	Buechler_2021
IGFBP7	8	universal	Buechler_2021
MYC	8	universal	Buechler_2021
SERPINE2	8	universal	Buechler_2021
C11orf96	8	universal	Buechler_2021
COL15A1	8	universal	Buechler_2021
CRISPLD2	8	universal	Buechler_2021
SPARCL1	8	universal	Buechler_2021
THBS1	8	universal	Buechler_2021
SOD3	8	universal	Buechler_2021
C1R	8	universal	Buechler_2021
TFPI	8	universal	Buechler_2021
EGR1	8	universal	Buechler_2021
SEPP1	8	universal	Buechler_2021
COL6A2	8	universal	Buechler_2021
PCOLCE	8	universal	Buechler_2021
SCN7A	8	universal	Buechler_2021
GPX3	8	universal	Buechler_2021
FHL2	8	universal	Buechler_2021
PLPP3	8	universal	Buechler_2021
IGFBP3	8	universal	Buechler_2021
LAMA2	8	universal	Buechler_2021
CLEC11A	8	universal	Buechler_2021
ALDH1A1	8	universal	Buechler_2021
GGT5	8	universal	Buechler_2021
LTBP4	8	universal	Buechler_2021
CFH	8	universal	Buechler_2021
PODN	8	universal	Buechler_2021
CEBPD	8	universal	Buechler_2021
EMP1	8	universal	Buechler_2021
FRZB	8	universal	Buechler_2021
FXYD6	8	universal	Buechler_2021
ISLR	8	universal	Buechler_2021
OLFML3	8	universal	Buechler_2021
PDGFRA	8	universal	Buechler_2021
BGN	8	universal	Buechler_2021
LRP1	8	universal	Buechler_2021
HSD11B1	8	universal	Buechler_2021
TIMP1	8	universal	Buechler_2021
MFGE8	8	universal	Buechler_2021
TCF21	8	universal	Buechler_2021
FXYD1	8	universal	Buechler_2021
PLXDC1	8	universal	Buechler_2021
IGFBP4	8	universal	Buechler_2021
ABCA6	8	universal	Buechler_2021
PTN	8	universal	Buechler_2021
PRELP	8	universal	Buechler_2021
LGALS3BP	8	universal	Buechler_2021
CST3	8	universal	Buechler_2021
ADAMTSL3	8	universal	Buechler_2021
SGCE	8	universal	Buechler_2021
LAMB1	8	universal	Buechler_2021
GAS6	8	universal	Buechler_2021
LHFP	8	universal	Buechler_2021
SVEP1	8	universal	Buechler_2021
PLAC9	8	universal	Buechler_2021
RARRES1	8	universal	Buechler_2021
FHL1	8	universal	Buechler_2021
PLTP	8	universal	Buechler_2021
COL14A1	8	universal	Buechler_2021
TIMP3	8	universal	Buechler_2021
CYGB	8	universal	Buechler_2021
A2M	8	universal	Buechler_2021
ADIRF	8	universal	Buechler_2021
RNASE4	8	universal	Buechler_2021
RARRES2	8	universal	Buechler_2021
TSHZ2	8	universal	Buechler_2021
CD302	8	universal	Buechler_2021
KCNJ12	CD34+MFAP5+ C9	universal	Korsunsky_2022
FGFBP2	CD34+MFAP5+ C9	universal	Korsunsky_2022
MEDAG	CD34+MFAP5+ C9	universal	Korsunsky_2022
FBLN1	CD34+MFAP5+ C9	universal	Korsunsky_2022
PAMR1	CD34+MFAP5+ C9	universal	Korsunsky_2022
AFAP1L2	CD34+MFAP5+ C9	universal	Korsunsky_2022
PALM	CD34+MFAP5+ C9	universal	Korsunsky_2022
C17orf58	CD34+MFAP5+ C9	universal	Korsunsky_2022
AIF1L	CD34+MFAP5+ C9	universal	Korsunsky_2022
NLGN1	CD34+MFAP5+ C9	universal	Korsunsky_2022
DBN1	CD34+MFAP5+ C9	universal	Korsunsky_2022
IL33	CD34+MFAP5+ C9	universal	Korsunsky_2022
WNT10B	CD34+MFAP5+ C9	universal	Korsunsky_2022
AHNAK2	CD34+MFAP5+ C9	universal	Korsunsky_2022
NTM	CD34+MFAP5+ C9	universal	Korsunsky_2022
TMEM255A	CD34+MFAP5+ C9	universal	Korsunsky_2022
PENK	CD34+MFAP5+ C9	universal	Korsunsky_2022
SCARA5	CD34+MFAP5+ C9	universal	Korsunsky_2022
SEMA3C	CD34+MFAP5+ C9	universal	Korsunsky_2022
PDZRN4	CD34+MFAP5+ C9	universal	Korsunsky_2022
EFHD1	CD34+MFAP5+ C9	universal	Korsunsky_2022
LIMS2	CD34+MFAP5+ C9	universal	Korsunsky_2022
SPSB4	CD34+MFAP5+ C9	universal	Korsunsky_2022
DACT2	CD34+MFAP5+ C9	universal	Korsunsky_2022
OGN	CD34+MFAP5+ C9	universal	Korsunsky_2022
CD55	CD34+MFAP5+ C9	universal	Korsunsky_2022
STK32B	CD34+MFAP5+ C9	universal	Korsunsky_2022
GALNT13	CD34+MFAP5+ C9	universal	Korsunsky_2022
ADAMTS16	CD34+MFAP5+ C9	universal	Korsunsky_2022
PCOLCE2	CD34+MFAP5+ C9	universal	Korsunsky_2022
HMCN2	CD34+MFAP5+ C9	universal	Korsunsky_2022
IL20RB	CD34+MFAP5+ C9	universal	Korsunsky_2022
EYA2	CD34+MFAP5+ C9	universal	Korsunsky_2022
KCNB2	CD34+MFAP5+ C9	universal	Korsunsky_2022
VIT	CD34+MFAP5+ C9	universal	Korsunsky_2022
CYP4X1	CD34+MFAP5+ C9	universal	Korsunsky_2022
SEMA3B	CD34+MFAP5+ C9	universal	Korsunsky_2022
PXN	CD34+MFAP5+ C9	universal	Korsunsky_2022
CDKN2B	CD34+MFAP5+ C9	universal	Korsunsky_2022
KRT222	CD34+MFAP5+ C9	universal	Korsunsky_2022
ANGPTL5	CD34+MFAP5+ C9	universal	Korsunsky_2022
FGF16	CD34+MFAP5+ C9	universal	Korsunsky_2022
IGFBP6	CD34+MFAP5+ C9	universal	Korsunsky_2022
SIX2	CD34+MFAP5+ C9	universal	Korsunsky_2022
TMEM71	CD34+MFAP5+ C9	universal	Korsunsky_2022
METRNL	CD34+MFAP5+ C9	universal	Korsunsky_2022
ABLIM1	CD34+MFAP5+ C9	universal	Korsunsky_2022
ADGRD1	CD34+MFAP5+ C9	universal	Korsunsky_2022
LAMA3	CD34+MFAP5+ C9	universal	Korsunsky_2022
FNDC5	CD34+MFAP5+ C9	universal	Korsunsky_2022
ADAM33	CD34+MFAP5+ C9	universal	Korsunsky_2022
SLPI	CD34+MFAP5+ C9	universal	Korsunsky_2022
TNXB	CD34+MFAP5+ C9	universal	Korsunsky_2022
WSCD2	CD34+MFAP5+ C9	universal	Korsunsky_2022
ZNF385A	CD34+MFAP5+ C9	universal	Korsunsky_2022
STAC	CD34+MFAP5+ C9	universal	Korsunsky_2022
HSPA12B	CD34+MFAP5+ C9	universal	Korsunsky_2022
HS3ST1	CD34+MFAP5+ C9	universal	Korsunsky_2022
NHSL1	CD34+MFAP5+ C9	universal	Korsunsky_2022
CFD	CD34+MFAP5+ C9	universal	Korsunsky_2022
CILP	CD34+MFAP5+ C9	universal	Korsunsky_2022
MFAP5	CD34+MFAP5+ C9	universal	Korsunsky_2022
APBB1IP	CD34+MFAP5+ C9	universal	Korsunsky_2022
FNDC1	CD34+MFAP5+ C9	universal	Korsunsky_2022
ACKR3	CD34+MFAP5+ C9	universal	Korsunsky_2022
SGCG	CD34+MFAP5+ C9	universal	Korsunsky_2022
PI16	CD34+MFAP5+ C9	universal	Korsunsky_2022
CD248	CD34+MFAP5+ C9	universal	Korsunsky_2022
TPPP3	CD34+MFAP5+ C9	universal	Korsunsky_2022
SPRR2B	CD34+MFAP5+ C9	universal	Korsunsky_2022
HTRA3	CD34+MFAP5+ C9	universal	Korsunsky_2022
MCUB	CD34+MFAP5+ C9	universal	Korsunsky_2022
RADIL	CD34+MFAP5+ C9	universal	Korsunsky_2022
HSD3B7	CD34+MFAP5+ C9	universal	Korsunsky_2022
XPNPEP2	CD34+MFAP5+ C9	universal	Korsunsky_2022
SLN	CD34+MFAP5+ C9	universal	Korsunsky_2022
ADAMTS19	CD34+MFAP5+ C9	universal	Korsunsky_2022
FABP3	CD34+MFAP5+ C9	universal	Korsunsky_2022
TNMD	CD34+MFAP5+ C9	universal	Korsunsky_2022
GALNT15	CD34+MFAP5+ C9	universal	Korsunsky_2022
NT5E	CD34+MFAP5+ C9	universal	Korsunsky_2022
APLN	CD34+MFAP5+ C9	universal	Korsunsky_2022
CD70	CD34+MFAP5+ C9	universal	Korsunsky_2022
PXDNL	CD34+MFAP5+ C9	universal	Korsunsky_2022
FBN1	CD34+MFAP5+ C9	universal	Korsunsky_2022
CDA	CD34+MFAP5+ C9	universal	Korsunsky_2022
KRT27	CD34+MFAP5+ C9	universal	Korsunsky_2022
C3	CD34+MFAP5+ C9	universal	Korsunsky_2022
PLA2G2A	CD34+MFAP5+ C9	universal	Korsunsky_2022
SHISA3	CD34+MFAP5+ C9	universal	Korsunsky_2022
NOVA2	CD34+MFAP5+ C9	universal	Korsunsky_2022
KCNAB1	CD34+MFAP5+ C9	universal	Korsunsky_2022
EN1	CD34+MFAP5+ C9	universal	Korsunsky_2022
LVRN	CD34+MFAP5+ C9	universal	Korsunsky_2022
EMILIN2	CD34+MFAP5+ C9	universal	Korsunsky_2022
DKK2	CD34+MFAP5+ C9	universal	Korsunsky_2022
KCND2	CD34+MFAP5+ C9	universal	Korsunsky_2022
MATN4	CD34+MFAP5+ C9	universal	Korsunsky_2022
NPR1	CD34+MFAP5+ C9	universal	Korsunsky_2022
FSTL1	CD34+MFAP5+ C9	universal	Korsunsky_2022
CRABP2	CD34+MFAP5+ C9	universal	Korsunsky_2022
FBLN2	CD34+MFAP5+ C9	universal	Korsunsky_2022
LGR4	CD34+MFAP5+ C9	universal	Korsunsky_2022
SPRR2F	CD34+MFAP5+ C9	universal	Korsunsky_2022
CD34	CD34+MFAP5+ C9	universal	Korsunsky_2022
CCN3	CD34+MFAP5+ C9	universal	Korsunsky_2022
C1QTNF3	CD34+MFAP5+ C9	universal	Korsunsky_2022
CYP4B1	CD34+MFAP5+ C9	universal	Korsunsky_2022
SFRP4	CD34+MFAP5+ C9	universal	Korsunsky_2022
TMEM233	CD34+MFAP5+ C9	universal	Korsunsky_2022
SCRN1	CD34+MFAP5+ C9	universal	Korsunsky_2022
FAM180B	CD34+MFAP5+ C9	universal	Korsunsky_2022
DPP4	CD34+MFAP5+ C9	universal	Korsunsky_2022
LOXL1	CD34+MFAP5+ C9	universal	Korsunsky_2022
ACKR4	CD34+MFAP5+ C9	universal	Korsunsky_2022
GUCY1A2	CD34+MFAP5+ C9	universal	Korsunsky_2022
FLNC	CD34+MFAP5+ C9	universal	Korsunsky_2022
NTN1	CD34+MFAP5+ C9	universal	Korsunsky_2022
CLEC3B	CD34+MFAP5+ C9	universal	Korsunsky_2022
MSTN	CD34+MFAP5+ C9	universal	Korsunsky_2022
DIPK1C	CD34+MFAP5+ C9	universal	Korsunsky_2022
MMP13	SPARC+COL3A1+ C4	inflammatory	Korsunsky_2022
UBE2QL1	SPARC+COL3A1+ C4	inflammatory	Korsunsky_2022
TSPAN2	SPARC+COL3A1+ C4	inflammatory	Korsunsky_2022
DKK3	SPARC+COL3A1+ C4	inflammatory	Korsunsky_2022
MIA	SPARC+COL3A1+ C4	inflammatory	Korsunsky_2022
CREB3L1	SPARC+COL3A1+ C4	inflammatory	Korsunsky_2022
KIF26B	SPARC+COL3A1+ C4	inflammatory	Korsunsky_2022
SCX	SPARC+COL3A1+ C4	inflammatory	Korsunsky_2022
LAMP5	SPARC+COL3A1+ C4	inflammatory	Korsunsky_2022
TRIB2	SPARC+COL3A1+ C4	inflammatory	Korsunsky_2022
EDN3	SPARC+COL3A1+ C4	inflammatory	Korsunsky_2022
SHISA2	SPARC+COL3A1+ C4	inflammatory	Korsunsky_2022
ADAMTS12	SPARC+COL3A1+ C4	inflammatory	Korsunsky_2022
TNC	SPARC+COL3A1+ C4	inflammatory	Korsunsky_2022
RGS3	SPARC+COL3A1+ C4	inflammatory	Korsunsky_2022
P4HA3	SPARC+COL3A1+ C4	inflammatory	Korsunsky_2022
PENK	SPARC+COL3A1+ C4	inflammatory	Korsunsky_2022
MMP11	SPARC+COL3A1+ C4	inflammatory	Korsunsky_2022
DAZL	SPARC+COL3A1+ C4	inflammatory	Korsunsky_2022
COL1A1	SPARC+COL3A1+ C4	inflammatory	Korsunsky_2022
CTHRC1	SPARC+COL3A1+ C4	inflammatory	Korsunsky_2022
ANO1	SPARC+COL3A1+ C4	inflammatory	Korsunsky_2022
DIPK1C	SPARC+COL3A1+ C4	inflammatory	Korsunsky_2022
NRGN	SPARC+COL3A1+ C4	inflammatory	Korsunsky_2022
HAGHL	SPARC+COL3A1+ C4	inflammatory	Korsunsky_2022
ADAM12	SPARC+COL3A1+ C4	inflammatory	Korsunsky_2022
DIO2	SPARC+COL3A1+ C4	inflammatory	Korsunsky_2022
LOXL2	SPARC+COL3A1+ C4	inflammatory	Korsunsky_2022
PODNL1	SPARC+COL3A1+ C4	inflammatory	Korsunsky_2022
ZNF469	SPARC+COL3A1+ C4	inflammatory	Korsunsky_2022
CTXN1	SPARC+COL3A1+ C4	inflammatory	Korsunsky_2022
OLFML2B	SPARC+COL3A1+ C4	inflammatory	Korsunsky_2022
CRISPLD1	SPARC+COL3A1+ C4	inflammatory	Korsunsky_2022
LINGO1	SPARC+COL3A1+ C4	inflammatory	Korsunsky_2022
TNN	SPARC+COL3A1+ C4	inflammatory	Korsunsky_2022
SPARC	SPARC+COL3A1+ C4	inflammatory	Korsunsky_2022
SPON2	SPARC+COL3A1+ C4	inflammatory	Korsunsky_2022
CILP2	SPARC+COL3A1+ C4	inflammatory	Korsunsky_2022
TMEM244	SPARC+COL3A1+ C4	inflammatory	Korsunsky_2022
COL5A1	SPARC+COL3A1+ C4	inflammatory	Korsunsky_2022
RAI14	SPARC+COL3A1+ C4	inflammatory	Korsunsky_2022
LRRC15	SPARC+COL3A1+ C4	inflammatory	Korsunsky_2022
FAP	SPARC+COL3A1+ C4	inflammatory	Korsunsky_2022
BGN	SPARC+COL3A1+ C4	inflammatory	Korsunsky_2022
CCN4	SPARC+COL3A1+ C4	inflammatory	Korsunsky_2022
PRSS35	SPARC+COL3A1+ C4	inflammatory	Korsunsky_2022
FOXS1	SPARC+COL3A1+ C4	inflammatory	Korsunsky_2022
SPHK1	SPARC+COL3A1+ C4	inflammatory	Korsunsky_2022
COL3A1	SPARC+COL3A1+ C4	inflammatory	Korsunsky_2022
GAP43	SPARC+COL3A1+ C4	inflammatory	Korsunsky_2022
PIEZO2	SPARC+COL3A1+ C4	inflammatory	Korsunsky_2022
EVI2A	SPARC+COL3A1+ C4	inflammatory	Korsunsky_2022
TENM4	SPARC+COL3A1+ C4	inflammatory	Korsunsky_2022
NRK	SPARC+COL3A1+ C4	inflammatory	Korsunsky_2022
GPX7	SPARC+COL3A1+ C4	inflammatory	Korsunsky_2022
COL10A1	SPARC+COL3A1+ C4	inflammatory	Korsunsky_2022
CRABP2	SPARC+COL3A1+ C4	inflammatory	Korsunsky_2022
MMP9	SPARC+COL3A1+ C4	inflammatory	Korsunsky_2022
LEF1	SPARC+COL3A1+ C4	inflammatory	Korsunsky_2022
TNFSF11	SPARC+COL3A1+ C4	inflammatory	Korsunsky_2022
OLFM2	SPARC+COL3A1+ C4	inflammatory	Korsunsky_2022
RUBCNL	SPARC+COL3A1+ C4	inflammatory	Korsunsky_2022
C12orf75	SPARC+COL3A1+ C4	inflammatory	Korsunsky_2022
SEZ6L2	SPARC+COL3A1+ C4	inflammatory	Korsunsky_2022
CCN3	SPARC+COL3A1+ C4	inflammatory	Korsunsky_2022
MEOX1	SPARC+COL3A1+ C4	inflammatory	Korsunsky_2022
LOXL1	SPARC+COL3A1+ C4	inflammatory	Korsunsky_2022
BHLHE41	SPARC+COL3A1+ C4	inflammatory	Korsunsky_2022
COL6A3	SPARC+COL3A1+ C4	inflammatory	Korsunsky_2022
ASPN	SPARC+COL3A1+ C4	inflammatory	Korsunsky_2022
FBN2	SPARC+COL3A1+ C4	inflammatory	Korsunsky_2022
POSTN	SPARC+COL3A1+ C4	inflammatory	Korsunsky_2022
COL11A1	SPARC+COL3A1+ C4	inflammatory	Korsunsky_2022
TDO2	SPARC+COL3A1+ C4	inflammatory	Korsunsky_2022
SCG5	SPARC+COL3A1+ C4	inflammatory	Korsunsky_2022
COL1A2	SPARC+COL3A1+ C4	inflammatory	Korsunsky_2022
CBLN4	SPARC+COL3A1+ C4	inflammatory	Korsunsky_2022
FNDC1	SPARC+COL3A1+ C4	inflammatory	Korsunsky_2022
UNC5B	SPARC+COL3A1+ C4	inflammatory	Korsunsky_2022
TGFB3	SPARC+COL3A1+ C4	inflammatory	Korsunsky_2022
MFAP2	SPARC+COL3A1+ C4	inflammatory	Korsunsky_2022
THY1	SPARC+COL3A1+ C4	inflammatory	Korsunsky_2022
CD34		general	Smith_2023
MFAP5		general	Smith_2023
PI16		general	Smith_2023
DKK3		general	Smith_2023
DCN		general	Smith_2023
VCAN		general	Smith_2023
ASPN		general	Smith_2023
THY1		general	Smith_2023
CXCL1		general	Smith_2023
MMP3		general	Smith_2023
HLA-DRA		general	Smith_2023
CD74		general	Smith_2023
SPARC		general	Smith_2023
NOTCH3		general	Smith_2023
MFAP4		general	Smith_2023
POSTN		general	Smith_2023
SFRP1		general	Smith_2023
COL3A1		general	Smith_2023
CDH11		general	Smith_2023
CCL2		general	Smith_2023
IL6		general	Smith_2023
KAZN		general	Smith_2023
CXCL12		general	Smith_2023
APOE		general	Smith_2023
RSPO3		general	Smith_2023
LRP1B		general	Smith_2023
SLIT2		general	Smith_2023
CFD		general	Smith_2023
HBEGF		general	Smith_2023
PRG4		general	Smith_2023
CD55		general	Smith_2023
CRTAC1		general	Smith_2023
FN1		general	Smith_2023
ACTA2		general	Smith_2023
