## Supplemental Table 5 Oligos List for "Comprehensive transcription factor perturbations recapitulate fibroblast transcriptional states"

### Sheet: Oligos
Name	Sequence	Notes
Oligo Library cloning F	agtatcccttggagaaccacc	Amplification of oligos from Twist library
Oligo Library cloning R	cttgctatgctgtttccagc	Amplification of oligos from Twist library
P013-sgNegCtrl0-F	TTGGTCGCGCCCGCTCCAGGGACGTTTAAGAGC	Non targeting guide into pRCA360 or pJR107
P013-sgNegCtrl0-R	TTAGCTCTTAAACGTCCCTGGAGCGGGCGCGACCAACAAG	Non targeting guide into pRCA360 or pJR107
P021F-CD55guide1	TTGGCCCCCGGGGCGTATGACGCGTTTAAGAGC	CRISPRa guide for CD55
P021R-CD55guide1	TTAGCTCTTAAACGCGTCATACGCCCCGGGGGCCAACAAG	CRISPRa guide for CD55
P249F - PTPRC CRISPRa g1	TTGGAGGACCCTTACAGTATTTTGTTTAAGAGC	CRISPRa guide for CD45
P249R - PTPRC CRISPRa g1	TTAGCTCTTAAACAAAATACTGTAAGGGTCCTCCAACAAG	CRISPRa guide for CD45
P250F - PTPRC CRISPRa g2	TTGGTAAAGGAGCATTATTTGGAGTTTAAGAGC	CRISPRa guide for CD45
P250R - PTPRC CRISPRa g2	TTAGCTCTTAAACTCCAAATAATGCTCCTTTACCAACAAG	CRISPRa guide for CD45
P251F - PTPRC CRISPRa g3	TTGGCTGTAAGGGTCCTCTTTGCGTTTAAGAGC	CRISPRa guide for CD45
P251R - PTPRC CRISPRa g3	TTAGCTCTTAAACGCAAAGAGGACCCTTACAGCCAACAAG	CRISPRa guide for CD45
P253F - PTPRC CRISPRa g5	TTGGGCTAGCTGCATGAACTGCTGTTTAAGAGC	CRISPRa guide for CD45
P253R - PTPRC CRISPRa g5	TTAGCTCTTAAACAGCAGTTCATGCAGCTAGCCCAACAAG	CRISPRa guide for CD45
P254F - PTPRC CRISPRa g6	TTGTGCTAGCTGCATGAACTGCTGTTTAAGAGC	CRISPRa guide for CD45
P254R - PTPRC CRISPRa g6	TTAGCTCTTAAACAGCAGTTCATGCAGCTAGCACAACAAG	CRISPRa guide for CD45
P256F - PTPRC CRISPRa g8	TTGACTTCTCCAAAAATACTGTAGTTTAAGAGC	CRISPRa guide for CD45
P256R - PTPRC CRISPRa g8	TTAGCTCTTAAACTACAGTATTTTTGGAGAAGTCAACAAG	CRISPRa guide for CD45
P257F - PTPRC CRISPRa g9	TTGCTTCTCCAAAAATACTGTAAGTTTAAGAGC	CRISPRa guide for CD45
P257R - PTPRC CRISPRa g9	TTAGCTCTTAAACTTACAGTATTTTTGGAGAAGCAACAAG	CRISPRa guide for CD45
P258F - PTPRC CRISPRa g10	TTGACTGTAAGGGTCCTCTTTGCGTTTAAGAGC	CRISPRa guide for CD45
P258R - PTPRC CRISPRa g10	TTAGCTCTTAAACGCAAAGAGGACCCTTACAGTCAACAAG	CRISPRa guide for CD45
KLF5_g1_GAAGTTGTGTACAAACTGCG	TTGGAAGTTGTGTACAAACTGCGGTTTAAGAGC	CRISPRa guide for KLF5
KLF5_g1_GAAGTTGTGTACAAACTGCG	TTAGCTCTTAAACCGCAGTTTGTACACAACTTCCAACAAG	CRISPRa guide for KLF5
KLF5_g2_GAGCGGAGCGGGTGGAATCT	TTGGAGCGGAGCGGGTGGAATCTGTTTAAGAGC	CRISPRa guide for KLF5
KLF5_g2_GAGCGGAGCGGGTGGAATCT	TTAGCTCTTAAACAGATTCCACCCGCTCCGCTCCAACAAG	CRISPRa guide for KLF5
KLF4_g1_GACGATGGAAGGGAGCCTCG	TTGGACGATGGAAGGGAGCCTCGGTTTAAGAGC	CRISPRa guide for KLF4
KLF4_g1_GACGATGGAAGGGAGCCTCG	TTAGCTCTTAAACCGAGGCTCCCTTCCATCGTCCAACAAG	CRISPRa guide for KLF4
SOX18_g2_GGCCTCAGCGGAATCCCGCC	TTGGGCCTCAGCGGAATCCCGCCGTTTAAGAGC	CRISPRa guide for SOX18
SOX18_g2_GGCCTCAGCGGAATCCCGCC	TTAGCTCTTAAACGGCGGGATTCCGCTGAGGCCCAACAAG	CRISPRa guide for SOX18
ASCL5_g1_GGCTGGAGCCTAGGAGGAGT	TTGGGCTGGAGCCTAGGAGGAGTGTTTAAGAGC	CRISPRa guide for ASCL5
ASCL5_g1_GGCTGGAGCCTAGGAGGAGT	TTAGCTCTTAAACACTCCTCCTAGGCTCCAGCCCAACAAG	CRISPRa guide for ASCL5
HES7_g2_GATTCTGCCCCTCTAGGACC	TTGGATTCTGCCCCTCTAGGACCGTTTAAGAGC	CRISPRa guide for HES7
HES7_g2_GATTCTGCCCCTCTAGGACC	TTAGCTCTTAAACGGTCCTAGAGGGGCAGAATCCAACAAG	CRISPRa guide for HES7
P695R_ZNF296_g5a_GACACTGCCTAGATTGAGTT	TTAGCTCTTAAACAACTCAATCTAGGCAGTGTCCAACAAG	CRISPRa guide for ZNF296
P695F_ZNF296_g5a_GACACTGCCTAGATTGAGTT	TTGGACACTGCCTAGATTGAGTTGTTTAAGAGC	CRISPRa guide for ZNF296
P694R_ZNF296_g6a_GTTGAGTTAGGCCGCCGTCA	TTAGCTCTTAAACTGACGGCGGCCTAACTCAACCAACAAG	CRISPRa guide for ZNF296
P694F_ZNF296_g6a_GTTGAGTTAGGCCGCCGTCA	TTGGTTGAGTTAGGCCGCCGTCAGTTTAAGAGC	CRISPRa guide for ZNF296
oJR232	AATGATACGGCGACCACCGAGATCTACACTCTTTCCCTACACGACGCTCTTCCGATCTgtatcccttggagaaCCAcctTGTTG	Checking guide representation of cloned oligo libraries
oJR233	CAAGCAGAAGACGGCATACGAGATnnnnnnnnGTCTCGTGGGCTCGGAGATGTGTATAAGAGACAGCTATGCTGTTTCCAGCtTAGCTCTtAAAC	Checking guide representation of cloned oligo libraries (includes N70X index sequence)
