## Supplemental Table 6 Plasmids for "Comprehensive transcription factor perturbations recapitulate fibroblast transcriptional states"

### Sheet: Sheet1
Plasmid	Purpose	Content	protospacer sequence
pRCA360 - pBA904 Puro-T2A-GFP	Lentiviral CRISPR guide vector expressing a non-targeting sgRNA with cs1 incorporated in the loop of the sgRNA constant region for 10X Direct Capture	Non-targeting sgRNA	gaccaggatgggcaccaccc
pRCA422 - pHR-UCOE-SFFV-VPH-dcas9-p2a-mCherry	Express VPH-dCas9-P2A-mCherry in mammalian cells. Lentiviral	VPH-dCas9-P2A-mCherry
pTMN140 - UCOE-SFFV-VPH-XTEN-dCas9-IRES2-BFP-T2A-Blast	Express VPH-dCas9 and BFP-T2A-BlasticidinR in mammalian cells. Lentiviral	VPH-dCas9
pRCA376 - pBA904 Puro-T2A-GFP NTC guide (pRCA360 backbone)	Lentiviral CRISPR guide vector expressing a non-targeting sgRNA with cs1 incorporated in the loop of the sgRNA constant region for 10X Direct Capture	Non-targeting sgRNA	GTCGCGCCCGCTCCAGGGAC
pRCA377 - pBA904 Puro-T2A-GFP CD55 CRISPRa guide 1 (pRCA360 backbone)	Lentiviral CRISPR guide vector expressing CD55 targeting sgRNA with cs1 incorporated in the loop of the sgRNA constant region for 10X Direct Capture	CD55 sgRNA CRISPRa	GCCCCCGGGGCGTATGACGC
pRCA378 - pBA904 Puro-T2A-GFP CD45 CRISPRa guide 3 (pRCA360 backbone)	Lentiviral CRISPR guide vector expressing PTPRC targeting sgRNA with cs1 incorporated in the loop of the sgRNA constant region for 10X Direct Capture	CD45 sgRNA CRISPRa	GCTGTAAGGGTCCTCTTTGC
pRCA803 - pBA904 Puro-T2A-GFP KLF5 g1 CRISPRa guide (pRCA360 backbone) 666	Lentiviral CRISPR guide vector expressing a KLF5 sgRNA with cs1 incorporated in the loop of the sgRNA constant region for 10X Direct Capture	KLF5 sgRNA CRISPRa	GAAGTTGTGTACAAACTGCG
pRCA804 - pBA904 Puro-T2A-GFP KLF5 g2 CRISPRa guide (pRCA360 backbone) 665	Lentiviral CRISPR guide vector expressing a KLF5 sgRNA with cs1 incorporated in the loop of the sgRNA constant region for 10X Direct Capture	KLF5 sgRNA CRISPRa	GAGCGGAGCGGGTGGAATCT
pRCA805 - pBA904 Puro-T2A-GFP KLF4 g1 CRISPRa guide (pRCA360 backbone) 668	Lentiviral CRISPR guide vector expressing a KLF4 sgRNA with cs1 incorporated in the loop of the sgRNA constant region for 10X Direct Capture	KLF4 sgRNA CRISPRa	GACGATGGAAGGGAGCCTCG
pRCA806 - pBA904 Puro-T2A-GFP SOX18 g2 CRISPRa guide (pRCA360 backbone) 670	Lentiviral CRISPR guide vector expressing a SOX18 sgRNA with cs1 incorporated in the loop of the sgRNA constant region for 10X Direct Capture	SOX18 sgRNA CRISPRa	GGCCTCAGCGGAATCCCGCC
pRCA809 - pBA904 Puro-T2A-GFP ASCL5 g1 CRISPRa guide (pRCA360 backbone) 672	Lentiviral CRISPR guide vector expressing a ASCL5 sgRNA with cs1 incorporated in the loop of the sgRNA constant region for 10X Direct Capture	ASCL5 sgRNA CRISPRa	GGCTGGAGCCTAGGAGGAGT
pRCA810 - pBA904 Puro-T2A-GFP HES7 g2 CRISPRa guide (pRCA360 backbone) 674	Lentiviral CRISPR guide vector expressing a HES7 sgRNA with cs1 incorporated in the loop of the sgRNA constant region for 10X Direct Capture	HES7 sgRNA CRISPRa	GATTCTGCCCCTCTAGGACC
pRCA815 - pBA904 Puro-T2A-GFP ZNF296 g5 CRISPRa guide (pRCA360 backbone) 695	Lentiviral CRISPR guide vector expressing a ZNF296 sgRNA with cs1 incorporated in the loop of the sgRNA constant region for 10X Direct Capture	ZNF296 sgRNA CRISPRa	GACACTGCCTAGATTGAGTT
pRCA816 - pBA904 Puro-T2A-GFP ZNF296 g6 CRISPRa guide (pRCA360 backbone) 694	Lentiviral CRISPR guide vector expressing a ZNF296 sgRNA with cs1 incorporated in the loop of the sgRNA constant region for 10X Direct Capture	ZNF296 sgRNA CRISPRa	GTTGAGTTAGGCCGCCGTCA
